# Human commensal *Candida albicans* strains demonstrate substantial within-host diversity and retained pathogenic potential

**DOI:** 10.1101/2022.09.09.507247

**Authors:** Faith M Anderson, Noelle Visser, Kevin Amses, Andrea Hodgins-Davis, Alexandra M Weber, Katura M Metzner, Michael J McFadden, Ryan E Mills, Matthew J O’Meara, Timothy Y James, Teresa R O’Meara

**Author notes:** Corresponding author Address correspondence to: Teresa O’Meara, Ph.D Department of Microbiology and Immunology 1150 W. Medical Center Dr Medical Sciences Building II, Room 6751 Ann Arbor, MI, 48109, USA. Department of Biology, University of Louisville, Louisville, Kentucky, USA. Department of Botany and Plant Pathology, Oregon State University, Corvallis, OR, USA. authors contributed equally (Faith M Anderson, Noelle Visser).

## Abstract

*Candida albicans* is a frequent colonizer of human mucosal surfaces as well as an opportunistic pathogen. *C. albicans* is remarkably versatile in its ability to colonize diverse host sites with differences in oxygen and nutrient availability, pH, immune responses, and resident microbes, among other cues. It is unclear how the genetic background of a commensal colonizing population can influence the shift to pathogenicity. Therefore, we undertook an examination of commensal isolates from healthy donors with a goal of identifying site-specific phenotypic adaptation and genetic variation associated with these phenotypes. We demonstrate that healthy people are reservoirs for genotypically and phenotypically diverse *C. albicans* strains, and that this genetic diversity includes both SNVs and structural rearrangements. Using limited diversity exploitation, we identified a single nucleotide change in the uncharacterized *ZMS1* transcription factor that was sufficient to drive hyper invasion into agar. However, our commensal strains retained the capacity to cause disease in systemic models of infection, including outcompeting the SC5314 reference strain during systemic competition assays. This study provides a global view of commensal strain variation and within-host strain diversity of *C. albicans* and suggests that selection for commensalism in humans does not result in a fitness cost for invasive disease.
