## Supplemental Table 1 for "Human commensal *Candida albicans* strains demonstrate substantial within-host diversity and retained pathogenic potential"

### Sheet: Sheet1
MEDIA	RECIPE
YPD	yeast extract (BD), peptone (BD), 2% dextrose (Fisher)
butyrate.60mM	YPD + 60 mM butyrate (Fisher Scientific)
Caffeine6.25mM	YPD + 6.25 nM caffeine (Millipore Sigma)
CFW.10X	CFW 20 uM in YPD
CFW.1X	CFW 2 uM in YPD
CuSO4.10mM	10 mM CuSO4 in YPD
farnesol.30mM	30 mM farnesol in YPD
fluconazole.2ng/ml	2 ng/mL fluconazole in YPD
itaconic 100 mM	100 mM itaconic acid inYPD
LiCl.125mM	125 mM LiCl inYPD
MMlactate	2% lactate in YNB
MMldextroselactate	2% lactate + 2% dextrose in YNB
pH2	YPD + added HEPES (1.785 g) titrated appropriately with HCl/OH
pH4	YPD + added HEPES (1.785 g) titrated appropriately with HCl/OH
pH8	YPD + added HEPES (1.785 g) titrated appropriately with HCl/OH
Rapamycin.23nM	23nM rapamycin (cayman chemical) in YPD
Rapamycin.35nM	35nM rapamycin (cayman chemical) in YPD
RPMI	RPMI-1640 Medium, catalog #R6504-1L
SD	1.71 YNB no ammonium sulfate (BD), 5g ammonium sulfate, 20 g dextrose
SD-Cu-Fe	YNB-CuSO4-FeCl3 (Sunrise science products)
SD-Cu-Fe.itaconic	100 mM itaconic acid in YNB-CuSO4-FeCl3
SD-Fe	YNB-CuSO4-FeCl3 with CuSO4
SDitaconic	100 mM itaconic acid in YNB
SDS	0.05% SDS in YPD
sorbitol	1M sorbitol in YPD
VSM	58 mM NaCl, 18 mM KOH, 2 mM Ca(OH)2, 1.75 mM glycerol, 6.7 mM urea, 33 mM glucose in YNB buffered to pH 2
YNBAsp	500 ul of 100X stock of aspartic acid + 50 mL of YNB
YPAcetate	2% (10 g in 50 mL of sterile water) added to 450 mL of YP broth
YPGal	2% (10 g in 50 mL of sterile water) added to 450 mL of YP broth
YPGly	2% (20 mL of 50% glycerol added to 450 mL of YP broth)
YPMaltose	2% (10 g in 50 mL of sterile water?) added to 450 mL of YP broth
adenine	YNB + adenine
arginine	YNB + arginine
aspartic acid	YNB + aspartic acid
histidine	YNB + histidine
isoleucine	YNB + isoleucine
leucine	YNB + leucine
lysine	YNB + lysine
methionine	YNB + methionine
phenylalanine	YNB + phenylalanine
threonine	YNB + threonine
tryptophan	YNB + tryptophan
tyrosine	YNB + tyrosine
uridine	YNB + uridine
valine	YNB + valine
low zinc medium	https://www.frontiersin.org/articles/10.3389/fmicb.2017.02238/full#h5
synthetic complete (sc) media	YNB 6.7 g/L, all amino acids, 2% glucose
5uM CRAMP	SC media + 5uM CRAMP (Anaspec)
10uM CRAMP	SC media + 10uM CRAMP (Anaspec)
