## Supplemental Table 3 for "Human commensal *Candida albicans* strains demonstrate substantial within-host diversity and retained pathogenic potential"

### Sheet: Supplemental Table 2 genomes
SRX	SRR	BioSample	taxonomy_name	strain	title	host	isolation_source	geo_loc_name	sample_name	dataset
SRX673850	SRR1542419	SAMN02980770	Candida albicans	412	Microbe sample from Candida albicans	NA	Oropharanyx	USA	NA	ford
SRX683455	SRR1554184	SAMN02980800	Candida albicans	580	Microbe sample from Candida albicans	NA	Oropharanyx	USA	NA	ford
SRX683366	SRR1554174	SAMN02980797	Candida albicans	945	Microbe sample from Candida albicans	NA	Oropharanyx	USA	NA	ford
SRX673855	SRR1542425	SAMN02980771	Candida albicans	1002	Microbe sample from Candida albicans	NA	Oropharanyx	USA	NA	ford
SRX683451	SRR1554177	SAMN02980798	Candida albicans	1619	Microbe sample from Candida albicans	NA	Oropharanyx	USA	NA	ford
SRX683574	SRR1554287	SAMN02980801	Candida albicans	1649	Microbe sample from Candida albicans	NA	Oropharanyx	USA	NA	ford
SRX674510	SRR1542939	SAMN02980772	Candida albicans	1691	Microbe sample from Candida albicans	NA	Oropharanyx	USA	NA	ford
SRX674646	SRR1544065	SAMN02980773	Candida albicans	2307	Microbe sample from Candida albicans	NA	Oropharanyx	USA	NA	ford
SRX683575	SRR1554292	SAMN02980802	Candida albicans	2440	Microbe sample from Candida albicans	NA	Oropharanyx	USA	NA	ford
SRX683577	SRR1554289	SAMN02980803	Candida albicans	2501	Microbe sample from Candida albicans	NA	Oropharanyx	USA	NA	ford
SRX683454	SRR1554178	SAMN02980799	Candida albicans	2823	Microbe sample from Candida albicans	NA	Oropharanyx	USA	NA	ford
SRX683583	SRR1554296	SAMN02980804	Candida albicans	3034	Microbe sample from Candida albicans	NA	Oropharanyx	USA	NA	ford
SRX683584	SRR1554297	SAMN02980805	Candida albicans	3107	Microbe sample from Candida albicans	NA	Oropharanyx	USA	NA	ford
SRX683590	SRR1554300	SAMN02980806	Candida albicans	3119	Microbe sample from Candida albicans	NA	Oropharanyx	USA	NA	ford
SRX683593	SRR1554302	SAMN02980807	Candida albicans	3120	Microbe sample from Candida albicans	NA	Oropharanyx	USA	NA	ford
SRX675566	SRR1544076	SAMN02980774	Candida albicans	3184	Microbe sample from Candida albicans	NA	Oropharanyx	USA	NA	ford
SRX683595	SRR1554304	SAMN02980808	Candida albicans	3281	Microbe sample from Candida albicans	NA	Oropharanyx	USA	NA	ford
SRX675967	SRR1544598	SAMN02980775	Candida albicans	3731	Microbe sample from Candida albicans	NA	Oropharanyx	USA	NA	ford
SRX675988	SRR1544616	SAMN02980776	Candida albicans	3733	Microbe sample from Candida albicans	NA	Oropharanyx	USA	NA	ford
SRX675989	SRR1544621	SAMN02980777	Candida albicans	3795	Microbe sample from Candida albicans	NA	Oropharanyx	USA	NA	ford
SRX675995	SRR1544628	SAMN02980778	Candida albicans	3917	Microbe sample from Candida albicans	NA	Oropharanyx	USA	NA	ford
SRX683596	SRR1554307	SAMN02980809	Candida albicans	4018	Microbe sample from Candida albicans	NA	Oropharanyx	USA	NA	ford
SRX675997	SRR1544681	SAMN02980779	Candida albicans	4617	Microbe sample from Candida albicans	NA	Oropharanyx	USA	NA	ford
SRX676050	SRR1544691	SAMN02980780	Candida albicans	4639	Microbe sample from Candida albicans	NA	Oropharanyx	USA	NA	ford
SRX683601	SRR1554310	SAMN02980810	Candida albicans	5106	Microbe sample from Candida albicans	NA	Oropharanyx	USA	NA	ford
SRX683599	SRR1554308	SAMN02980811	Candida albicans	5108	Microbe sample from Candida albicans	NA	Oropharanyx	USA	NA	ford
SRX113226	SRR392813	SAMN00767974	Candida albicans 12C	12C	Generic sample from Candida albicans 12C	NA	missing	missing	Candida albicans 12C	hirakawa
SRX115114	SRR397731	SAMN01048008	Candida albicans 19F	19F	Generic sample from Candida albicans	Homo sapiens	NA	USA: Michigan	NA	hirakawa
SRX176482	SRR538774	SAMN00974104	Candida albicans 3153A	3153A	Generic sample from Candida albicans 3153	NA	NA	NA	NA	hirakawa
SRX158134	SRR641726	SAMN00974110	Candida albicans A123	A123	Generic sample from Candida albicans A123	NA	NA	NA	NA	hirakawa
SRX158130	SRR646260	SAMN00974111	Candida albicans A155	A155	Generic sample from Candida albicans A155	NA	NA	NA	NA	hirakawa
SRX158131	SRR640897	SAMN00974106	Candida albicans A20	A20	Generic sample from Candida albicans A20	NA	NA	NA	NA	hirakawa
SRX176483	SRR538786	SAMN00974113	Candida albicans A203	A203	Generic sample from Candida albicans A203	NA	NA	NA	NA	hirakawa
SRX176477	SRR538779	SAMN00974107	Candida albicans A48	A48	Generic sample from Candida albicans A48	NA	NA	NA	NA	hirakawa
SRX176481	SRR538782	SAMN00974108	Candida albicans A67	A67	Generic sample from Candida albicans A67	NA	NA	NA	NA	hirakawa
SRX176485	SRR538785	SAMN00974112	Candida albicans A84	A84	Generic sample from Candida albicans A84	NA	NA	NA	NA	hirakawa
SRX176479	SRR538773	SAMN00974109	Candida albicans A92	A92	Generic sample from Candida albicans A92	NA	NA	NA	NA	hirakawa
SRX5136379	SRR8324562	SAMN10598538	Candida albicans	AMS3328	Candida albicans human clinical isolate	NA	clinical bronchoalveolar lavage	USA	NA	todd
SRX5136380	SRR8324561	SAMN10598539	Candida albicans	AMS3411	Candida albicans murine OPC isolate	NA	mouse tongue	USA	NA	todd
SRX5136377	SRR8324564	SAMN10598540	Candida albicans	AMS3413	Candida albicans murine OPC isolate	NA	mouse tongue	USA	NA	todd
SRX5136378	SRR8324563	SAMN10598541	Candida albicans	AMS3420	Candida albicans murine OPC isolate	NA	mouse tongue	USA	NA	todd
SRX5136383	SRR8324558	SAMN10598542	Candida albicans	AMS3432	Candida albicans murine OPC isolate	NA	mouse tongue	USA	NA	todd
SRX276262	SRR848046	SAMN02058435	Candida albicans Ca529L	Ca529L	General Sample for Candida albicans Ca529L	Homo sapiens	oral mucosa	United Kingdom: Oral Medicine Clinic at Guy's Hospital	NA	hirakawa
SRX883326	SRR1810521	SAMN03164130	Candida albicans Ca6	Ca6	Pathogen: clinical or host-associated sample from Candida albicans Ca6	missing	missing	missing	NA	hirakawa
SRX3646559	SRR6670011	SAMN08465152	Candida albicans	CEC1289	Illumina paired-end reads for Candida albicans strain CEC1289, genetic cluster 3	Homo sapiens	blood	France: Paris	NA	ropars
SRX3646562	SRR6670008	SAMN08465153	Candida albicans	CEC1424	Illumina paired-end reads for Candida albicans strain CEC1424, genetic cluster 1	Homo sapiens	Mouth	Niger	NA	ropars
SRX3646561	SRR6670009	SAMN08465154	Candida albicans	CEC1426	Illumina paired-end reads for Candida albicans strain CEC1426, genetic cluster 11	Homo sapiens	urine	France: Paris	NA	ropars
SRX3646564	SRR6670006	SAMN08465155	Candida albicans	CEC1427	Illumina paired-end reads for Candida albicans strain CEC1427, genetic cluster 4	Homo sapiens	blood	France: Lyon	NA	ropars
SRX3646563	SRR6670007	SAMN08465156	Candida albicans	CEC1492	Illumina paired-end reads for Candida albicans strain CEC1492, genetic cluster 4	Homo sapiens	unknown	unknown	NA	ropars
SRX3646566	SRR6670004	SAMN08465157	Candida albicans	CEC2018	Illumina paired-end reads for Candida albicans strain CEC2018, genetic cluster 9	Homo sapiens	urine	France: Paris	NA	ropars
SRX3646565	SRR6670005	SAMN08465158	Candida albicans	CEC2019	Illumina paired-end reads for Candida albicans strain CEC2019, genetic cluster 12	Homo sapiens	Mouth	Niger	NA	ropars
SRX3646558	SRR6670012	SAMN08465159	Candida albicans	CEC2020	Illumina paired-end reads for Candida albicans strain CEC2020, genetic cluster 1	Homo sapiens	Vagina	Morocco	NA	ropars
SRX3646557	SRR6670013	SAMN08465160	Candida albicans	CEC2021	Illumina paired-end reads for Candida albicans strain CEC2021, genetic cluster 2	Homo sapiens	blood	France: Paris	NA	ropars
SRX3646713	SRR6669857	SAMN08465161	Candida albicans	CEC2022	Illumina paired-end reads for Candida albicans strain CEC2022, genetic cluster 4	Homo sapiens	Disseminated candidiasis	France: Rouen	NA	ropars
SRX3646712	SRR6669858	SAMN08465162	Candida albicans	CEC2023	Illumina paired-end reads for Candida albicans strain CEC2023, genetic cluster 8	Homo sapiens	feces	French Guiana: Trois Sauts	NA	ropars
SRX3646715	SRR6669855	SAMN08465163	Candida albicans	CEC2871	Illumina paired-end reads for Candida albicans strain CEC2871, genetic cluster 18	Homo sapiens	blood	South Korea	NA	ropars
SRX3646714	SRR6669856	SAMN08465164	Candida albicans	CEC2872	Illumina paired-end reads for Candida albicans strain CEC2872, genetic cluster 18	Homo sapiens	blood	South Korea	NA	ropars
SRX3646717	SRR6669853	SAMN08465165	Candida albicans	CEC2876	Illumina paired-end reads for Candida albicans strain CEC2876, genetic cluster 18	Homo sapiens	blood	South Korea	NA	ropars
SRX3646716	SRR6669854	SAMN08465166	Candida albicans	CEC3494	Illumina paired-end reads for Candida albicans strain CEC3494, genetic cluster 11	Homo sapiens	feces	Belgium	NA	ropars
SRX3646719	SRR6669851	SAMN08465167	Candida albicans	CEC3529	Illumina paired-end reads for Candida albicans strain CEC3529, genetic cluster 1	Homo sapiens	Mouth	France: Palaiseau	NA	ropars
SRX3646718	SRR6669852	SAMN08465168	Candida albicans	CEC3530	Illumina paired-end reads for Candida albicans strain CEC3530, genetic cluster 4	Homo sapiens	Mouth	France: Palaiseau	NA	ropars
SRX3646721	SRR6669849	SAMN08465169	Candida albicans	CEC3531	Illumina paired-end reads for Candida albicans strain CEC3531, genetic cluster 2	Homo sapiens	Mouth	France: Palaiseau	NA	ropars
SRX3646720	SRR6669850	SAMN08465170	Candida albicans	CEC3532	Illumina paired-end reads for Candida albicans strain CEC3532, genetic cluster 4	Homo sapiens	Mouth	France: Palaiseau	NA	ropars
SRX3646601	SRR6669969	SAMN08465171	Candida albicans	CEC3533	Illumina paired-end reads for Candida albicans strain CEC3533, genetic cluster 9	Homo sapiens	Mouth	France: Palaiseau	NA	ropars
SRX3646602	SRR6669968	SAMN08465172	Candida albicans	CEC3534	Illumina paired-end reads for Candida albicans strain CEC3534, genetic cluster 1	Homo sapiens	Vagina	Morocco	NA	ropars
SRX3646603	SRR6669967	SAMN08465173	Candida albicans	CEC3535	Illumina paired-end reads for Candida albicans strain CEC3535, genetic cluster 4	Homo sapiens	Vagina	Morocco	NA	ropars
SRX3646604	SRR6669966	SAMN08465174	Candida albicans	CEC3536	Illumina paired-end reads for Candida albicans strain CEC3536, genetic cluster 4	Homo sapiens	Vagina	Morocco	NA	ropars
SRX3646605	SRR6669965	SAMN08465175	Candida albicans	CEC3537	Illumina paired-end reads for Candida albicans strain CEC3537, genetic cluster 12	Homo sapiens	Vagina	Morocco	NA	ropars
SRX3646606	SRR6669964	SAMN08465176	Candida albicans	CEC3540	Illumina paired-end reads for Candida albicans strain CEC3540, genetic cluster 4	Homo sapiens	blood	France: Strasbourg	NA	ropars
SRX3646607	SRR6669963	SAMN08465177	Candida albicans	CEC3541	Illumina paired-end reads for Candida albicans strain CEC3541, genetic cluster 4	Homo sapiens	blood	France: Nantes	NA	ropars
SRX3646608	SRR6669962	SAMN08465178	Candida albicans	CEC3544	Illumina paired-end reads for Candida albicans strain CEC3544, genetic cluster 1	Homo sapiens	Mouth	Belgium	NA	ropars
SRX3646598	SRR6669972	SAMN08465179	Candida albicans	CEC3547	Illumina paired-end reads for Candida albicans strain CEC3547, genetic cluster 11	Homo sapiens	Mouth	Belgium	NA	ropars
SRX3646599	SRR6669971	SAMN08465180	Candida albicans	CEC3548	Illumina paired-end reads for Candida albicans strain CEC3548, genetic cluster A	Homo sapiens	Gastro-intestinal tract	Belgium	NA	ropars
SRX3646586	SRR6669984	SAMN08465181	Candida albicans	CEC3549	Illumina paired-end reads for Candida albicans strain CEC3549, genetic cluster 2	Homo sapiens	Gastro-intestinal tract	Belgium	NA	ropars
SRX3646585	SRR6669985	SAMN08465182	Candida albicans	CEC3550	Illumina paired-end reads for Candida albicans strain CEC3550, genetic cluster 16	Sturnus vulgaris	feces	France: Rennes	NA	ropars
SRX3646584	SRR6669986	SAMN08465183	Candida albicans	CEC3551	Illumina paired-end reads for Candida albicans strain CEC3551, genetic cluster 4	Homo sapiens	urine	France: Paris	NA	ropars
SRX3646583	SRR6669987	SAMN08465184	Candida albicans	CEC3553	Illumina paired-end reads for Candida albicans strain CEC3553, genetic cluster 2	Homo sapiens	Gastro-intestinal tract	Belgium	NA	ropars
SRX3646582	SRR6669988	SAMN08465185	Candida albicans	CEC3554	Illumina paired-end reads for Candida albicans strain CEC3554, genetic cluster 3	Homo sapiens	urine	France: Paris	NA	ropars
SRX3646581	SRR6669989	SAMN08465186	Candida albicans	CEC3555	Illumina paired-end reads for Candida albicans strain CEC3555, unassigned	Homo sapiens	blood	France: Paris	NA	ropars
SRX3646580	SRR6669990	SAMN08465187	Candida albicans	CEC3556	Illumina paired-end reads for Candida albicans strain CEC3556, genetic cluster 4	Homo sapiens	Vagina	Morocco	NA	ropars
SRX3646579	SRR6669991	SAMN08465188	Candida albicans	CEC3557	Illumina paired-end reads for Candida albicans strain CEC3557, genetic cluster 3	Homo sapiens	feces	Belgium	NA	ropars
SRX3646578	SRR6669992	SAMN08465189	Candida albicans	CEC3558	Illumina paired-end reads for Candida albicans strain CEC3558, genetic cluster 2	Homo sapiens	Mouth	Belgium	NA	ropars
SRX3646577	SRR6669993	SAMN08465190	Candida albicans	CEC3559	Illumina paired-end reads for Candida albicans strain CEC3559, genetic cluster 4	Homo sapiens	urine	France: Paris	NA	ropars
SRX3646654	SRR6669916	SAMN08465191	Candida albicans	CEC3560	Illumina paired-end reads for Candida albicans strain CEC3560, genetic cluster 1	Homo sapiens	Mouth	Niger	NA	ropars
SRX3646655	SRR6669915	SAMN08465192	Candida albicans	CEC3561	Illumina paired-end reads for Candida albicans strain CEC3561, genetic cluster 11	Homo sapiens	feces	Belgium	NA	ropars
SRX3646652	SRR6669918	SAMN08465193	Candida albicans	CEC3579	Illumina paired-end reads for Candida albicans strain CEC3579, genetic cluster 3	Homo sapiens	Mouth	France: Palaiseau	NA	ropars
SRX4653756	SRR7801916	SAMN09882461	Candida albicans	CEC3579	G2	Homo sapiens	Mouth	France	NA	sitterle
SRX3646653	SRR6669917	SAMN08465194	Candida albicans	CEC3596	Illumina paired-end reads for Candida albicans strain CEC3596, genetic cluster 3	Homo sapiens	blood	France: Lyon	NA	ropars
SRX3646650	SRR6669920	SAMN08465195	Candida albicans	CEC3597	Illumina paired-end reads for Candida albicans strain CEC3597, genetic cluster 3	Homo sapiens	blood	France: Lyon	NA	ropars
SRX3646651	SRR6669919	SAMN08465196	Candida albicans	CEC3600	Illumina paired-end reads for Candida albicans strain CEC3600, genetic cluster 16	Sturnus vulgaris	feces	France: Rennes	NA	ropars
SRX3646648	SRR6669922	SAMN08465197	Candida albicans	CEC3601	Illumina paired-end reads for Candida albicans strain CEC3601, genetic cluster 11	Homo sapiens	Mouth	Belgium	NA	ropars
SRX3646649	SRR6669921	SAMN08465198	Candida albicans	CEC3602	Illumina paired-end reads for Candida albicans strain CEC3602, genetic cluster 4	Homo sapiens	Vagina	Morocco	NA	ropars
SRX3646646	SRR6669924	SAMN08465199	Candida albicans	CEC3603	Illumina paired-end reads for Candida albicans strain CEC3603, genetic cluster 1	Homo sapiens	Vagina	Morocco	NA	ropars
SRX3646647	SRR6669923	SAMN08465200	Candida albicans	CEC3605	Illumina paired-end reads for Candida albicans strain CEC3605, genetic cluster 1	Homo sapiens	Vagina	Morocco	NA	ropars
SRX3646632	SRR6669938	SAMN08465201	Candida albicans	CEC3607	Illumina paired-end reads for Candida albicans strain CEC3607, genetic cluster 4	Homo sapiens	Vagina	Morocco	NA	ropars
SRX3646631	SRR6669939	SAMN08465202	Candida albicans	CEC3609	Illumina paired-end reads for Candida albicans strain CEC3609, genetic cluster 1	Homo sapiens	Vagina	Morocco	NA	ropars
SRX3646634	SRR6669936	SAMN08465203	Candida albicans	CEC3610	Illumina paired-end reads for Candida albicans strain CEC3610, genetic cluster 4	Homo sapiens	Vagina	Morocco	NA	ropars
SRX3646633	SRR6669937	SAMN08465204	Candida albicans	CEC3611	Illumina paired-end reads for Candida albicans strain CEC3611, genetic cluster 4	Homo sapiens	Vagina	Morocco	NA	ropars
SRX3646628	SRR6669942	SAMN08465205	Candida albicans	CEC3612	Illumina paired-end reads for Candida albicans strain CEC3612, genetic cluster 2	Homo sapiens	Vagina	Morocco	NA	ropars
SRX3646627	SRR6669943	SAMN08465206	Candida albicans	CEC3613	Illumina paired-end reads for Candida albicans strain CEC3613, unassigned	Homo sapiens	Vagina	Morocco	NA	ropars
SRX3646630	SRR6669940	SAMN08465207	Candida albicans	CEC3614	Illumina paired-end reads for Candida albicans strain CEC3614, genetic cluster 2	Homo sapiens	Vagina	Morocco	NA	ropars
SRX3646629	SRR6669941	SAMN08465208	Candida albicans	CEC3615	Illumina paired-end reads for Candida albicans strain CEC3615, genetic cluster 2	Homo sapiens	Vagina	Morocco	NA	ropars
SRX3646626	SRR6669944	SAMN08465209	Candida albicans	CEC3616	Illumina paired-end reads for Candida albicans strain CEC3616, genetic cluster 10	Homo sapiens	Vagina	Morocco	NA	ropars
SRX3646625	SRR6669945	SAMN08465210	Candida albicans	CEC3617	Illumina paired-end reads for Candida albicans strain CEC3617, genetic cluster 1	Homo sapiens	Vagina	Morocco	NA	ropars
SRX3646690	SRR6669880	SAMN08465211	Candida albicans	CEC3618	Illumina paired-end reads for Candida albicans strain CEC3618, genetic cluster 11	Homo sapiens	Mouth	Belgium	NA	ropars
SRX3646691	SRR6669879	SAMN08465212	Candida albicans	CEC3619	Illumina paired-end reads for Candida albicans strain CEC3619, unassigned	Homo sapiens	Mouth	Belgium	NA	ropars
SRX3646692	SRR6669878	SAMN08465213	Candida albicans	CEC3621	Illumina paired-end reads for Candida albicans strain CEC3621, genetic cluster 1	Homo sapiens	Vagina	Brazil	NA	ropars
SRX4653750	SRR7801922	SAMN09882475	Candida albicans	CEC3621-1	Z1	Homo sapiens	Vaginal	Brazil	NA	sitterle
SRX4653753	SRR7801919	SAMN09882476	Candida albicans	CEC3621-3	Z2	Homo sapiens	Vaginal	Brazil	NA	sitterle
SRX4653752	SRR7801920	SAMN09882477	Candida albicans	CEC3621-4	Z3	Homo sapiens	Vaginal	Brazil	NA	sitterle
SRX3646693	SRR6669877	SAMN08465214	Candida albicans	CEC3622	Illumina paired-end reads for Candida albicans strain CEC3622, genetic cluster 8	Homo sapiens	Vagina	Brazil	NA	ropars
SRX3646686	SRR6669884	SAMN08465215	Candida albicans	CEC3623	Illumina paired-end reads for Candida albicans strain CEC3623, genetic cluster 1	Homo sapiens	Vagina	Morocco	NA	ropars
SRX3646687	SRR6669883	SAMN08465216	Candida albicans	CEC3626	Illumina paired-end reads for Candida albicans strain CEC3626, genetic cluster 3	Homo sapiens	Mouth	Belgium	NA	ropars
SRX3646688	SRR6669882	SAMN08465217	Candida albicans	CEC3627	Illumina paired-end reads for Candida albicans strain CEC3627, genetic cluster 1	Homo sapiens	Vagina	Brazil	NA	ropars
SRX3646689	SRR6669881	SAMN08465218	Candida albicans	CEC3634	Illumina paired-end reads for Candida albicans strain CEC3634, genetic cluster 8	Homo sapiens	Vagina	Brazil	NA	ropars
SRX3646694	SRR6669876	SAMN08465219	Candida albicans	CEC3636	Illumina paired-end reads for Candida albicans strain CEC3636, genetic cluster 1	Homo sapiens	Vagina	Morocco	NA	ropars
SRX4653749	SRR7801923	SAMN09882472	Candida albicans	CEC3636-1	Y1	Homo sapiens	Vaginal	Morocco	NA	sitterle
SRX4653748	SRR7801924	SAMN09882473	Candida albicans	CEC3636-2	Y2	Homo sapiens	Vaginal	Morocco	NA	sitterle
SRX4653751	SRR7801921	SAMN09882474	Candida albicans	CEC3636-3	Y3	Homo sapiens	Vaginal	Morocco	NA	sitterle
SRX3646695	SRR6669875	SAMN08465220	Candida albicans	CEC3637	Illumina paired-end reads for Candida albicans strain CEC3637, genetic cluster 3	Homo sapiens	Mouth	Niger	NA	ropars
SRX3646671	SRR6669899	SAMN08465221	Candida albicans	CEC3638	Illumina paired-end reads for Candida albicans strain CEC3638, genetic cluster 3	Homo sapiens	Mouth	Belgium	NA	ropars
SRX3646670	SRR6669900	SAMN08465222	Candida albicans	CEC3658	Illumina paired-end reads for Candida albicans strain CEC3658, genetic cluster 1	Homo sapiens	urine	France: Paris	NA	ropars
SRX3646669	SRR6669901	SAMN08465223	Candida albicans	CEC3659	Illumina paired-end reads for Candida albicans strain CEC3659, genetic cluster 4	Homo sapiens	urine	France: Paris	NA	ropars
SRX3646668	SRR6669902	SAMN08465224	Candida albicans	CEC3660	Illumina paired-end reads for Candida albicans strain CEC3660, genetic cluster 1	Homo sapiens	urine	France: Paris	NA	ropars
SRX3646675	SRR6669895	SAMN08465225	Candida albicans	CEC3661	Illumina paired-end reads for Candida albicans strain CEC3661, genetic cluster C	Homo sapiens	urine	France: Paris	NA	ropars
SRX3646674	SRR6669896	SAMN08465226	Candida albicans	CEC3662	Illumina paired-end reads for Candida albicans strain CEC3662, genetic cluster 1	Homo sapiens	blood	France: Paris	NA	ropars
SRX3646673	SRR6669897	SAMN08465227	Candida albicans	CEC3663	Illumina paired-end reads for Candida albicans strain CEC3663, unassigned	Homo sapiens	blood	France: Paris	NA	ropars
SRX4653754	SRR7801918	SAMN09882469	Candida albicans	CEC3663-2	X1	Homo sapiens	Blood culture	France	NA	sitterle
SRX4653747	SRR7801925	SAMN09882470	Candida albicans	CEC3663-3	X2	Homo sapiens	Blood culture	France	NA	sitterle
SRX4653746	SRR7801926	SAMN09882471	Candida albicans	CEC3663-4	X3	Homo sapiens	Blood culture	France	NA	sitterle
SRX3646672	SRR6669898	SAMN08465228	Candida albicans	CEC3664	Illumina paired-end reads for Candida albicans strain CEC3664, genetci cluster 16	Homo sapiens	urine	France: Paris	NA	ropars
SRX3646667	SRR6669903	SAMN08465229	Candida albicans	CEC3665	Illumina paired-end reads for Candida albicans strain CEC3665, unassigned	Homo sapiens	urine	France: Paris	NA	ropars
SRX3646666	SRR6669904	SAMN08465230	Candida albicans	CEC3668	Illumina paired-end reads for Candida albicans strain CEC3668, genetic cluster 9	Homo sapiens	urine	France: Paris	NA	ropars
SRX3646551	SRR6670019	SAMN08465231	Candida albicans	CEC3669	Illumina paired-end reads for Candida albicans strain CEC3669, genetic cluster 2	Homo sapiens	urine	France: Paris	NA	ropars
SRX3646552	SRR6670018	SAMN08465232	Candida albicans	CEC3671	Illumina paired-end reads for Candida albicans strain CEC3671, unassigned	Homo sapiens	blood	France: Paris	NA	ropars
SRX3646549	SRR6670021	SAMN08465233	Candida albicans	CEC3672	Illumina paired-end reads for Candida albicans strain CEC3672, genetic cluster 1	Homo sapiens	blood	France: Paris	NA	ropars
SRX3646550	SRR6670020	SAMN08465234	Candida albicans	CEC3673	Illumina paired-end reads for Candida albicans strain CEC3673, genetic cluster 1	Homo sapiens	blood	France: Paris	NA	ropars
SRX3646555	SRR6670015	SAMN08465235	Candida albicans	CEC3674	Illumina paired-end reads for Candida albicans strain CEC3674, genetic cluster 4	Homo sapiens	urine	France: Paris	NA	ropars
SRX3646556	SRR6670014	SAMN08465236	Candida albicans	CEC3675	Illumina paired-end reads for Candida albicans strain CEC3675, genetic cluster 4	Homo sapiens	blood	France: Paris	NA	ropars
SRX3646722	SRR6669848	SAMN08465237	Candida albicans	CEC3676	Illumina paired-end reads for Candida albicans strain CEC3676, genetic cluster 4	Homo sapiens	urine	France: Paris	NA	ropars
SRX3646600	SRR6669970	SAMN08465238	Candida albicans	CEC3678	Illumina paired-end reads for Candida albicans strain CEC3678, genetic cluster 1	Homo sapiens	urine	France: Paris	NA	ropars
SRX3646620	SRR6669950	SAMN08465239	Candida albicans	CEC3679	Illumina paired-end reads for Candida albicans strain CEC3679, genetic cluster 1	Homo sapiens	urine	France: Paris	NA	ropars
SRX3646587	SRR6669983	SAMN08465240	Candida albicans	CEC3680	Illumina paired-end reads for Candida albicans strain CEC3680, genetic cluster 12	Homo sapiens	blood	France: Paris	NA	ropars
SRX3646705	SRR6669865	SAMN08465241	Candida albicans	CEC3681	Illumina paired-end reads for Candida albicans strain CEC3681, genetic cluster 3	Homo sapiens	blood	France: Paris	NA	ropars
SRX3646704	SRR6669866	SAMN08465242	Candida albicans	CEC3682	Illumina paired-end reads for Candida albicans strain CEC3682, genetic cluster 1	Homo sapiens	blood	France: Paris	NA	ropars
SRX3646707	SRR6669863	SAMN08465243	Candida albicans	CEC3683	Illumina paired-end reads for Candida albicans strain CEC3683, genetic cluster 4	Homo sapiens	blood	France: Paris	NA	ropars
SRX3646706	SRR6669864	SAMN08465244	Candida albicans	CEC3685	Illumina paired-end reads for Candida albicans strain CEC3685, genetic cluster 12	Homo sapiens	blood	France: Paris	NA	ropars
SRX3646709	SRR6669861	SAMN08465245	Candida albicans	CEC3686	Illumina paired-end reads for Candida albicans strain CEC3686, genetic cluster 12	Homo sapiens	blood	France: Paris	NA	ropars
SRX3646708	SRR6669862	SAMN08465246	Candida albicans	CEC3704	Illumina paired-end reads for Candida albicans strain CEC3704, genetic cluster 11	Homo sapiens	urine	France: Paris	NA	ropars
SRX3646611	SRR6669959	SAMN08465247	Candida albicans	CEC3706	Illumina paired-end reads for Candida albicans strain CEC3706, genetic cluster 10	Homo sapiens	urine	France: Paris	NA	ropars
SRX3646645	SRR6669925	SAMN08465248	Candida albicans	CEC3707	Illumina paired-end reads for Candida albicans strain CEC3707, genetic cluster D	Homo sapiens	urine	France: Paris	NA	ropars
SRX3646624	SRR6669946	SAMN08465249	Candida albicans	CEC3708	Illumina paired-end reads for Candida albicans strain CEC3708, genetic cluster B	Homo sapiens	urine	France: Paris	NA	ropars
SRX3646621	SRR6669949	SAMN08465250	Candida albicans	CEC3711	Illumina paired-end reads for Candida albicans strain CEC3711, genetic cluster 10	Homo sapiens	urine	France: Paris	NA	ropars
SRX3646614	SRR6669956	SAMN08465251	Candida albicans	CEC3712	Illumina paired-end reads for Candida albicans strain CEC3712, genetic cluster E	Homo sapiens	urine	France: Paris	NA	ropars
SRX3646615	SRR6669955	SAMN08465252	Candida albicans	CEC3715	Illumina paired-end reads for Candida albicans strain CEC3715, genetic cluster A	Homo sapiens	urine	France: Paris	NA	ropars
SRX3646612	SRR6669958	SAMN08465253	Candida albicans	CEC3716	Illumina paired-end reads for Candida albicans strain CEC3716, genetic cluster 4	Homo sapiens	urine	France: Paris	NA	ropars
SRX3646613	SRR6669957	SAMN08465254	Candida albicans	CEC3786	Illumina paired-end reads for Candida albicans strain CEC3786, genetic cluster 18	Homo sapiens	blood	South Korea	NA	ropars
SRX3646618	SRR6669952	SAMN08465255	Candida albicans	CEC4032	Illumina paired-end reads for Candida albicans strain CEC4032, genetic cluster 1	Homo sapiens	sputum	United Kingdom: Birmingham	NA	ropars
SRX3646619	SRR6669951	SAMN08465256	Candida albicans	CEC4035	Illumina paired-end reads for Candida albicans strain CEC4035, genetic cluster 1	Homo sapiens	Burn	United Kingdom: Birmingham	NA	ropars
SRX3646616	SRR6669954	SAMN08465257	Candida albicans	CEC4038	Illumina paired-end reads for Candida albicans strain CEC4038, genetic cluster A	Homo sapiens	wound	United Kingdom: Birmingham	NA	ropars
SRX3646617	SRR6669953	SAMN08465258	Candida albicans	CEC4039	Illumina paired-end reads for Candida albicans strain CEC4039, genetic cluster C	Homo sapiens	sputum	United Kingdom: Birmingham	NA	ropars
SRX3646609	SRR6669961	SAMN08465259	Candida albicans	CEC4103	Illumina paired-end reads for Candida albicans strain CEC4103, genetic cluster 13	Homo sapiens	Vagina	Senegal	NA	ropars
SRX3646610	SRR6669960	SAMN08465260	Candida albicans	CEC4104	Illumina paired-end reads for Candida albicans strain CEC4104, genetic cluster 13	Homo sapiens	Vagina	Senegal	NA	ropars
SRX3646638	SRR6669932	SAMN08465261	Candida albicans	CEC4106	Illumina paired-end reads for Candida albicans strain CEC4106, genetic cluster 1	Homo sapiens	Vagina	Senegal	NA	ropars
SRX3646637	SRR6669933	SAMN08465262	Candida albicans	CEC4107	Illumina paired-end reads for Candida albicans strain CEC4107, genetic cluster 1	Homo sapiens	Vagina	Senegal	NA	ropars
SRX3646640	SRR6669930	SAMN08465263	Candida albicans	CEC4108	Illumina paired-end reads for Candida albicans strain CEC4108, genetic cluster 1	Homo sapiens	Vagina	Senegal	NA	ropars
SRX3646639	SRR6669931	SAMN08465264	Candida albicans	CEC4254	Illumina paired-end reads for Candida albicans strain CEC4254, genetic cluster B	Homo sapiens	blood	France: Grenoble	NA	ropars
SRX3646642	SRR6669928	SAMN08465265	Candida albicans	CEC4256	Illumina paired-end reads for Candida albicans strain CEC4256, genetic cluster 1	Homo sapiens	urine	France: Grenoble	NA	ropars
SRX3646641	SRR6669929	SAMN08465266	Candida albicans	CEC4259	Illumina paired-end reads for Candida albicans strain CEC4259, genetic cluster 1	Homo sapiens	skin	France: Grenoble	NA	ropars
SRX3646644	SRR6669926	SAMN08465267	Candida albicans	CEC4261	Illumina paired-end reads for Candida albicans strain CEC4261, unassigned	Homo sapiens	bile	France: Grenoble	NA	ropars
SRX3646643	SRR6669927	SAMN08465268	Candida albicans	CEC4479	Illumina paired-end reads for Candida albicans strain CEC4479, genetic cluster 1	NA	Food spoilage	France	NA	ropars
SRX3646636	SRR6669934	SAMN08465269	Candida albicans	CEC4480	Illumina paired-end reads for Candida albicans strain CEC4480, genetic cluster 1	NA	Food spoilage	France	NA	ropars
SRX3646635	SRR6669935	SAMN08465270	Candida albicans	CEC4481	Illumina paired-end reads for Candida albicans strain CEC4481, unassigned	NA	Food spoilage	France	NA	ropars
SRX3646660	SRR6669910	SAMN08465271	Candida albicans	CEC4482	Illumina paired-end reads for Candida albicans strain CEC4482, genetic cluster 2	NA	Food spoilage	France	NA	ropars
SRX3646661	SRR6669909	SAMN08465272	Candida albicans	CEC4484	Illumina paired-end reads for Candida albicans strain CEC4484, genetic cluster 1	NA	Food spoilage	France	NA	ropars
SRX3646662	SRR6669908	SAMN08465273	Candida albicans	CEC4485	Illumina paired-end reads for Candida albicans strain CEC4485, unassigned	NA	Food spoilage	France	NA	ropars
SRX3646663	SRR6669907	SAMN08465274	Candida albicans	CEC4486	Illumina paired-end reads for Candida albicans strain CEC4486, genetic cluster E	NA	Food spoilage	France	NA	ropars
SRX3646656	SRR6669914	SAMN08465275	Candida albicans	CEC4487	Illumina paired-end reads for Candida albicans strain CEC4487, genetic cluster 2	NA	Food spoilage	France	NA	ropars
SRX3646657	SRR6669913	SAMN08465276	Candida albicans	CEC4488	Illumina paired-end reads for Candida albicans strain CEC4488, genetic cluster 1	NA	Food spoilage	France	NA	ropars
SRX3646658	SRR6669912	SAMN08465277	Candida albicans	CEC4489	Illumina paired-end reads for Candida albicans strain CEC4489, genetic cluster 1	NA	Food spoilage	France	NA	ropars
SRX3646659	SRR6669911	SAMN08465278	Candida albicans	CEC4492	Illumina paired-end reads for Candida albicans strain CEC4492, genetic cluster 11	NA	Food spoilage	France	NA	ropars
SRX3646664	SRR6669906	SAMN08465279	Candida albicans	CEC4493	Illumina paired-end reads for Candida albicans strain CEC4493, genetic cluster 2	NA	Food spoilage	France	NA	ropars
SRX3646665	SRR6669905	SAMN08465280	Candida albicans	CEC4494	Illumina paired-end reads for Candida albicans strain CEC4494, genetic cluster 2	NA	Food spoilage	France	NA	ropars
SRX3646679	SRR6669891	SAMN08465281	Candida albicans	CEC4495	Illumina paired-end reads for Candida albicans strain CEC4495, genetic cluster 11	NA	Food spoilage	France	NA	ropars
SRX3646678	SRR6669892	SAMN08465282	Candida albicans	CEC4496	Illumina paired-end reads for Candida albicans strain CEC4496, genetic cluster 1	NA	Food spoilage	France	NA	ropars
SRX3646677	SRR6669893	SAMN08465283	Candida albicans	CEC4497	Illumina paired-end reads for Candida albicans strain CEC4497, genetic cluster 4	NA	Food spoilage	France	NA	ropars
SRX3646676	SRR6669894	SAMN08465284	Candida albicans	CEC4498	Illumina paired-end reads for Candida albicans strain CEC4498, genetic cluster D	NA	Food spoilage	France	NA	ropars
SRX3646683	SRR6669887	SAMN08465285	Candida albicans	CEC4499	Illumina paired-end reads for Candida albicans strain CEC4499, genetic cluster 1	NA	Food spoilage	France	NA	ropars
SRX3646682	SRR6669888	SAMN08465286	Candida albicans	CEC4500	Illumina paired-end reads for Candida albicans strain CEC4500, genetic cluster 1	NA	Food spoilage	France	NA	ropars
SRX3646681	SRR6669889	SAMN08465287	Candida albicans	CEC4525	Illumina paired-end reads for Candida albicans strain CEC4525, genetic cluster 11	Homo sapiens	Mouth	France	NA	ropars
SRX3646680	SRR6669890	SAMN08465288	Candida albicans	CEC4854	Illumina paired-end reads for Candida albicans strain CEC4854, genetic cluster 13	Homo sapiens	Vagina	Italy: Messina	NA	ropars
SRX3646685	SRR6669885	SAMN08465289	Candida albicans	CEC4855	Illumina paired-end reads for Candida albicans strain CEC4855, genetic cluster 13	Homo sapiens	Vagina	Italy	NA	ropars
SRX3646684	SRR6669886	SAMN08465290	Candida albicans	CEC4856	Illumina paired-end reads for Candida albicans strain CEC4856, genetic cluster 13	Homo sapiens	Vagina	Angola	NA	ropars
SRX3646702	SRR6669868	SAMN08465291	Candida albicans	CEC4857	Illumina paired-end reads for Candida albicans strain CEC4857, genetic cluster 13	Homo sapiens	Vagina	Angola	NA	ropars
SRX3646703	SRR6669867	SAMN08465292	Candida albicans	CEC4858	Illumina paired-end reads for Candida albicans strain CEC4858, genetic cluster 13	Homo sapiens	Vagina	Madagascar	NA	ropars
SRX3646700	SRR6669870	SAMN08465293	Candida albicans	CEC4859	Illumina paired-end reads for Candida albicans strain CEC4859, genetic cluster 13	Homo sapiens	Vagina	Madagascar	NA	ropars
SRX3646701	SRR6669869	SAMN08465294	Candida albicans	CEC4860	Illumina paired-end reads for Candida albicans strain CEC4860, genetic cluster 13	Homo sapiens	Vagina	China	NA	ropars
SRX3646698	SRR6669872	SAMN08465295	Candida albicans	CEC4861	Illumina paired-end reads for Candida albicans strain CEC4861, genetic cluster 13	Homo sapiens	Vagina	China	NA	ropars
SRX3646699	SRR6669871	SAMN08465296	Candida albicans	CEC4864	Illumina paired-end reads for Candida albicans strain CEC4864, genetic cluster 13	Homo sapiens	Gland penis	China	NA	ropars
SRX3646696	SRR6669874	SAMN08465297	Candida albicans	CEC4865	Illumina paired-end reads for Candida albicans strain CEC4865, genetic cluster 13	Homo sapiens	Gland penis	China	NA	ropars
SRX3646697	SRR6669873	SAMN08465298	Candida albicans	CEC4877	Illumina paired-end reads for Candida albicans strain CEC4877, genetic cluster 13	Homo sapiens	Vagina	China	NA	ropars
SRX3646710	SRR6669860	SAMN08465299	Candida albicans	CEC4878	Illumina paired-end reads for Candida albicans strain CEC4878, genetic cluster 13	Homo sapiens	Vagina	China	NA	ropars
SRX3646711	SRR6669859	SAMN08465300	Candida albicans	CEC4879	Illumina paired-end reads for Candida albicans strain CEC4879, genetic cluster 13	Homo sapiens	Vagina	China	NA	ropars
SRX3646546	SRR6670024	SAMN08465301	Candida albicans	CEC4881	Illumina paired-end reads for Candida albicans strain CEC4881, genetic cluster 13	Homo sapiens	Vagina	China	NA	ropars
SRX3646545	SRR6670025	SAMN08465302	Candida albicans	CEC4882	Illumina paired-end reads for Candida albicans strain CEC4882, genetic cluster 13	Homo sapiens	Vagina	China	NA	ropars
SRX3646548	SRR6670022	SAMN08465303	Candida albicans	CEC4883	Illumina paired-end reads for Candida albicans strain CEC4883, genetic cluster 1	Homo sapiens	Vagina	China	NA	ropars
SRX3646547	SRR6670023	SAMN08465304	Candida albicans	CEC4884	Illumina paired-end reads for Candida albicans strain CEC4884, genetic cluster 13	Homo sapiens	Vagina	China	NA	ropars
SRX3646542	SRR6670028	SAMN08465305	Candida albicans	CEC4886	Illumina paired-end reads for Candida albicans strain CEC4886, genetic cluster 13	Homo sapiens	Vagina	China	NA	ropars
SRX3646541	SRR6670029	SAMN08465306	Candida albicans	CEC4887	Illumina paired-end reads for Candida albicans strain CEC4887, genetic cluster 13	Homo sapiens	Vagina	China	NA	ropars
SRX3646544	SRR6670026	SAMN08465307	Candida albicans	CEC4888	Illumina paired-end reads for Candida albicans strain CEC4888, genetic cluster 13	Homo sapiens	Vagina	China	NA	ropars
SRX3646543	SRR6670027	SAMN08465308	Candida albicans	CEC4889	Illumina paired-end reads for Candida albicans strain CEC4889, genetic cluster 13	Homo sapiens	Vagina	China	NA	ropars
SRX3646554	SRR6670016	SAMN08465309	Candida albicans	CEC4943	Illumina paired-end reads for Candida albicans strain CEC4943, genetic cluster 13	Homo sapiens	Vagina	India	NA	ropars
SRX3646553	SRR6670017	SAMN08465310	Candida albicans	CEC4944	Illumina paired-end reads for Candida albicans strain CEC4944, genetic cluster 13	Homo sapiens	Vagina	India	NA	ropars
SRX3646567	SRR6670003	SAMN08465311	Candida albicans	CEC4945	Illumina paired-end reads for Candida albicans strain CEC4945, genetic cluster 2	Homo sapiens	Vagina	India	NA	ropars
SRX3646568	SRR6670002	SAMN08465312	Candida albicans	CEC4946	Illumina paired-end reads for Candida albicans strain CEC4946, genetic cluster 2	Homo sapiens	Vagina	India	NA	ropars
SRX4653758	SRR7801914	SAMN09882463	Candida albicans	CEC4976	A1	Homo sapiens	Mouth	France	NA	sitterle
SRX4653761	SRR7801911	SAMN09882464	Candida albicans	CEC4977	A2	Homo sapiens	Mouth	France	NA	sitterle
SRX4653760	SRR7801912	SAMN09882465	Candida albicans	CEC4978	A3	Homo sapiens	Mouth	France	NA	sitterle
SRX4653763	SRR7801909	SAMN09882466	Candida albicans	CEC4979	D1	Homo sapiens	Mouth	France	NA	sitterle
SRX4653762	SRR7801910	SAMN09882467	Candida albicans	CEC4980	D2	Homo sapiens	Mouth	France	NA	sitterle
SRX4653755	SRR7801917	SAMN09882468	Candida albicans	CEC4981	D3	Homo sapiens	Mouth	France	NA	sitterle
SRX3646569	SRR6670001	SAMN08465313	Candida albicans	CEC5019	Illumina paired-end reads for Candida albicans strain CEC5019, genetic cluster 13	Homo sapiens	Vagina	United Kingdom: Wrexham	NA	ropars
SRX3646570	SRR6670000	SAMN08465314	Candida albicans	CEC5020	Illumina paired-end reads for Candida albicans strain CEC5020, genetic cluster 13	Homo sapiens	Genital	United Kingdom: Ipswich	NA	ropars
SRX3646571	SRR6669999	SAMN08465315	Candida albicans	CEC5021	Illumina paired-end reads for Candida albicans strain CEC5021, genetic cluster 13	Homo sapiens	Vagina	United Kingdom: Bath	NA	ropars
SRX3646572	SRR6669998	SAMN08465316	Candida albicans	CEC5022	Illumina paired-end reads for Candida albicans strain CEC5022, genetic cluster 13	Homo sapiens	Genital	United Kingdom: Portsmouth	NA	ropars
SRX3646573	SRR6669997	SAMN08465317	Candida albicans	CEC5023	Illumina paired-end reads for Candida albicans strain CEC5023, genetic cluster 13	Homo sapiens	Vagina	United Kingdom: Crewe	NA	ropars
SRX3646574	SRR6669996	SAMN08465318	Candida albicans	CEC5024	Illumina paired-end reads for Candida albicans strain CEC5024, genetic cluster 13	Homo sapiens	Vagina	United Kingdom: Crewe	NA	ropars
SRX3646575	SRR6669995	SAMN08465319	Candida albicans	CEC5025	Illumina paired-end reads for Candida albicans strain CEC5025, genetic cluster 13	Homo sapiens	Vagina	United Kingdom: Bangor	NA	ropars
SRX3646576	SRR6669994	SAMN08465320	Candida albicans	CEC5026	Illumina paired-end reads for Candida albicans strain CEC5026, genetic cluster 9	Homo sapiens	Vagina	United Kingdom: Epsom	NA	ropars
SRX3646597	SRR6669973	SAMN08465321	Candida albicans	CEC5027	Illumina paired-end reads for Candida albicans strain CEC5027, genetic cluster 13	Homo sapiens	Vagina	United Kingdom: London	NA	ropars
SRX3646596	SRR6669974	SAMN08465322	Candida albicans	CEC5028	Illumina paired-end reads for Candida albicans strain CEC5028, genetic cluster 13	Homo sapiens	Vagina	United Kingdom: Coventry	NA	ropars
SRX3646595	SRR6669975	SAMN08465323	Candida albicans	CEC5029	Illumina paired-end reads for Candida albicans strain CEC5029, genetic cluster 13	Homo sapiens	Vagina	United Kingdom: Stoke	NA	ropars
SRX3646594	SRR6669976	SAMN08465324	Candida albicans	CEC5030	Illumina paired-end reads for Candida albicans strain CEC5030, genetic cluster 13	Homo sapiens	Vagina	United Kingdom: Bristol	NA	ropars
SRX4653757	SRR7801915	SAMN09882460	Candida albicans	CEC5254	G1	Homo sapiens	Mouth	France	NA	sitterle
SRX4653759	SRR7801913	SAMN09882462	Candida albicans	CEC5255	G3	Homo sapiens	Mouth	France	NA	sitterle
SRX3646593	SRR6669977	SAMN08465325	Candida albicans	CEC704	Illumina paired-end reads for Candida albicans strain CEC704, genetic cluster 4	Homo sapiens	Mouth	France	NA	ropars
SRX3646592	SRR6669978	SAMN08465326	Candida albicans	CEC708	Illumina paired-end reads for Candida albicans strain CEC708, genetic cluster 4	Homo sapiens	Mouth	France	NA	ropars
SRX3646591	SRR6669979	SAMN08465327	Candida albicans	CEC709	Illumina paired-end reads for Candida albicans strain CEC709, genetic cluster 4	Homo sapiens	Mouth	France	NA	ropars
SRX3646590	SRR6669980	SAMN08465328	Candida albicans	CEC711	Illumina paired-end reads for Candida albicans strain CEC711, genetic cluster 4	Homo sapiens	Mouth	France	NA	ropars
SRX3646589	SRR6669981	SAMN08465329	Candida albicans	CEC712	Illumina paired-end reads for Candida albicans strain CEC712, genetic cluster 4	Homo sapiens	Mouth	France	NA	ropars
SRX3646588	SRR6669982	SAMN08465330	Candida albicans	CEC716	Illumina paired-end reads for Candida albicans strain CEC716, genetic cluster 12	Homo sapiens	Mouth	France	NA	ropars
SRX3646622	SRR6669948	SAMN08465331	Candida albicans	CEC718	Illumina paired-end reads for Candida albicans strain CEC718, genetic cluster 1	Homo sapiens	Mouth	France	NA	ropars
SRX3646623	SRR6669947	SAMN08465332	Candida albicans	CEC723	Illumina paired-end reads for Candida albicans strain CEC723, unassigned	Homo sapiens	Mouth	France	NA	ropars
SRX176480	SRR538771	SAMN00974105	Candida albicans CHN1	CHN1	Generic sample from Candida albicans CHN1	NA	NA	NA	NA	hirakawa
SRX112799	SRR543730	SAMN00767984	Candida albicans GC75	GC75	Generic sample from Candida albicans GC75	NA	missing	missing	Candida albicans GC75	hirakawa
SRX112796	SRR543720	SAMN01048004	Candida albicans L26	L26	Generic sample from Candida albicans	Homo sapiens	NA	USA: Iowa	NA	hirakawa
SRX112795	SRR543729	SAMN01048010	Candida albicans P34048	P34048	Generic sample from Candida albicans	Homo sapiens	NA	Turkey	NA	hirakawa
SRX112792	SRR540285	SAMN01048006	Candida albicans P37005	P37005	Generic sample from Candida albicans	Homo sapiens	NA	USA: Florida	NA	hirakawa
SRX113435	SRR393516	SAMN01048011	Candida albicans P37037	P37037	Generic sample from Candida albicans	Homo sapiens	NA	USA: Wisconsin	NA	hirakawa
SRX145081	SRR530263	SAMN00767975	Candida albicans P37039	P37039	Generic sample from Candida albicans P37039	NA	missing	missing	Candida albicans P37039	hirakawa
SRX112794	SRR543726	SAMN01048013	Candida albicans P57055	P57055	Generic sample from Candida albicans	Homo sapiens	NA	USA: Omaha, Nebraska	NA	hirakawa
SRX112793	SRR540283	SAMN00767978	Candida albicans P57072	P57072	Generic sample from Candida albicans P57072	NA	missing	missing	Candida albicans P57072	hirakawa
SRX145080	SRR530262	SAMN01048007	Candida albicans P60002	P60002	Generic sample from Candida albicans	Homo sapiens	NA	USA: Arizona	NA	hirakawa
SRX113438	SRR393519	SAMN00769059	Candida albicans P75010	P75010	Generic sample from Candida albicans P75010	NA	missing	missing	Candida albicans P75010	hirakawa
SRX112787	SRR543721	SAMN01048012	Candida albicans P75016	P75016	Generic sample from Candida albicans	Homo sapiens	NA	Israel	NA	hirakawa
SRX112798	SRR543727	SAMN01048014	Candida albicans P75063	P75063	Generic sample from Candida albicans	Homo sapiens	NA	France	NA	hirakawa
SRX113434	SRR393515	SAMN01048016	Candida albicans P76055	P76055	Generic sample from Candida albicans	Homo sapiens	NA	USA: Iowa	NA	hirakawa
SRX113446	SRR393527	SAMN01048017	Candida albicans P76067	P76067	Generic sample from Candida albicans	Homo sapiens	NA	Canada: Ontario	NA	hirakawa
SRX112791	SRR543724	SAMN01048015	Candida albicans P78042	P78042	Generic sample from Candida albicans	Homo sapiens	NA	USA: Indianapolis	NA	hirakawa
SRX113447	SRR393528	SAMN01048009	Candida albicans P78048	P78048	Generic sample from Candida albicans	Homo sapiens	NA	Canada: Manitoba	NA	hirakawa
SRX113436	SRR393517	SAMN00767982	Candida albicans P87	P87	Generic sample from Candida albicans P87	NA	missing	missing	Candida albicans P87	hirakawa
SRX112788	SRR543723	SAMN01048005	Candida albicans P94015	P94015	Generic sample from Candida albicans	Homo sapiens	NA	USA: Utah	NA	hirakawa
SRX3646560	SRR6670010	SAMN08465151	Candida albicans	SC5314	Illumina paired-end reads for Candida albicans strain SC5314, genetic cluster 1	Homo sapiens	Disseminated candidiasis	USA	NA	ropars
SRX2448505	SRR5133902	SAMN06173374	Candida albicans	SC5314	Microbe sample from Candida albicans	NA	liquid culture	USA	NA	hirakawa
SRX679068	SRR1548194	SAMN02980781	Candida albicans	TWTC1	Microbe sample from Candida albicans	NA	Oropharanyx	USA	NA	ford
SRX679101	SRR1548320	SAMN02980790	Candida albicans	TWTC11	Microbe sample from Candida albicans	NA	Oropharanyx	USA	NA	ford
SRX679103	SRR1548333	SAMN02980791	Candida albicans	TWTC12	Microbe sample from Candida albicans	NA	Oropharanyx	USA	NA	ford
SRX683265	SRR1553997	SAMN02980792	Candida albicans	TWTC13	Microbe sample from Candida albicans	NA	Oropharanyx	USA	NA	ford
SRX683355	SRR1554081	SAMN02980793	Candida albicans	TWTC14	Microbe sample from Candida albicans	NA	Oropharanyx	USA	NA	ford
SRX683356	SRR1554082	SAMN02980794	Candida albicans	TWTC15	Microbe sample from Candida albicans	NA	Oropharanyx	USA	NA	ford
SRX683358	SRR1554083	SAMN02980795	Candida albicans	TWTC16	Microbe sample from Candida albicans	NA	Oropharanyx	USA	NA	ford
SRX683361	SRR1554088	SAMN02980796	Candida albicans	TWTC17	Microbe sample from Candida albicans	NA	Oropharanyx	USA	NA	ford
SRX679080	SRR1548196	SAMN02980782	Candida albicans	TWTC2	Microbe sample from Candida albicans	NA	Oropharanyx	USA	NA	ford
SRX679081	SRR1548198	SAMN02980783	Candida albicans	TWTC3	Microbe sample from Candida albicans	NA	Oropharanyx	USA	NA	ford
SRX679083	SRR1548199	SAMN02980784	Candida albicans	TWTC4	Microbe sample from Candida albicans	NA	Oropharanyx	USA	NA	ford
SRX679086	SRR1548201	SAMN02980785	Candida albicans	TWTC5	Microbe sample from Candida albicans	NA	Oropharanyx	USA	NA	ford
SRX679087	SRR1548200	SAMN02980786	Candida albicans	TWTC6	Microbe sample from Candida albicans	NA	Oropharanyx	USA	NA	ford
SRX679090	SRR1548205	SAMN02980787	Candida albicans	TWTC7	Microbe sample from Candida albicans	NA	Oropharanyx	USA	NA	ford
SRX679093	SRR1548207	SAMN02980788	Candida albicans	TWTC8	Microbe sample from Candida albicans	NA	Oropharanyx	USA	NA	ford
SRX679095	SRR1548209	SAMN02980789	Candida albicans	TWTC9	Microbe sample from Candida albicans	NA	Oropharanyx	USA	NA	ford
