## Supplemental Table 5 for "Human commensal *Candida albicans* strains demonstrate substantial within-host diversity and retained pathogenic potential"

### Sheet: Sheet1
oTO771 G-pTO192-zms1F2	GAATTCGAGCTCGGTACCgATGAATATGCAACCATCAG
oTO734 CaZms1-pTO192-R	catggtcatagctgtttcctgCGAATATTGGATTTTATTGATTG
oTO735 NAT-pUC19-gibson-R	GTCGACTCTAGAGGATCCCgtaaaacgacggccag
oTO18 M13-R	CAGGAAACAGCTATGAC
oTO590 G_pUC19_f	ggatcctctagagtcgac
oTO591 G_pUC19_r	ggtaccgagctcgaattc
oTO736 CaZMS1+1963-F	TGCTATTGGTGCATTGTATG
oTO813 CaZms1-sgRNA-F	gGTGCTACTCTAGTTTCAAGGgttttagagctagaaatagcaag
oTO814 CaZms1-sgRNA-R	CCTTGAAACTAGAGTAGCACcaaattaaaaatagtttacgcaagtc
oTO1213 ZMS1_guide_f	gacttgcgtaaactatttttaatttgTCAGTTTCAGTAAACTCACC
oTO1214 ZMS1_guide_r	cttgctatttctagctctaaaacGGTGAGTTTACTGAAACTGA
oTO1215 ZMS1_kohomology_f	TTTCCTCCCCATATTGAAACCATATTCAAGACATTTACAAGggaaacagctatgaccatg
oTO1216 ZMS1_kohomology_r	ATATCATCATAAAGCATTCTATAAGCTTGGTCATTCAATCCCAAgtaaaacgacggccag
oTO5 JB-NAT-END-F	CAGCACCTCTTTCTCTGG
oTO1218 ZMS1_check_r	TTCTGGTAATGCTGATGGTG
oTO6 SNR52-F	gactgtcaaggagggtattc
oTO7 SNR52-Nested-F	CCGCaagtgattagacttag
oTO8 sgRNA-R	gaataccacttgtttaccgg
oTO9 sgRNA-Nested-R	GGTGGCGGCAAAACTAATTC
oTO1184 880-2_chr4_F1	CGTTTGTGTCAGGGAAATAC
oTO1186 880-2_chr3_R1	TCCGCCTTTTCTACTCACCC
oTO1193 859-2_chr3_F2	GGAAATAATCTCAATGTCGC
oTO1195 859-2_chr1_R2	CAAACTCTACTAACAAAGCC
oTO1204 859-2_seq_R1	AACCACTGTCCCACCATACG
oTO1207 859-2_seq_F2	TAAGAAGTCGGAATAGTAGC
